# CRISPRi screens identify the lncRNA, *LOUP,* as a multifunctional locus regulating macrophage differentiation epigenetically and inflammatory signaling through a short, encoded peptide

**DOI:** 10.1101/2023.12.19.572453

**Authors:** Haley Halasz, Eric Malekos, Sergio Covarrubias, Samira Yitiz, Christy Montano, Lisa Sudek, Sol Katzman, S John Liu, Max A. Holbeck, Jonathan S Weissman, Susan Carpenter

**Affiliations:** Department of Molecular, Cell and Developmental Biology, University of California Santa Cruz, California, USA; Department of Biomolecular Engineering, University of California Santa Cruz, California, USA; Genomics Institute, Santa Cruz, CA 95064; Department of Radiation Oncology, University of California, San Francisco, San Francisco, CA 94158, USA Department of Neurological Surgery, University of California, San Francisco, San Francisco, CA 94158, USA; Department of Pediatrics, Division of Genetics and Genomics, Boston Children’s Hospital, Boston MA 02115; Department of Stem Cell and Regenerative Biology, Harvard University, Cambridge, MA, 02138 USA; Whitehead Institute for Biomedical Research, Massachusetts Institute of Technology, Cambridge, MA 02142, USA; Howard Hughes Medical Institute, Chevy Chase, MD 20815, USA; David H. Koch Institute for Integrative Cancer Research, Massachusetts Institute of Technology, Cambridge, MA 02142, USA; Department of Biology, Massachusetts Institute of Technology, Cambridge, MA 02142, USA

## Abstract

Long non-coding RNAs (lncRNAs) account for the largest portion of RNA from the transcriptome, yet most of their functions remain unknown. Here we performed two independent high-throughput CRISPRi screens to understand the role of lncRNAs in monocyte function and differentiation. The first was a reporter-based screen to identify lncRNAs that regulate TLR4-NFkB signaling in human monocytes and the second screen identified lncRNAs involved in monocyte to macrophage differentiation. We successfully identified numerous novel non-coding and protein-coding genes that can positively or negatively regulate inflammation and differentiation. To understand the functional roles of lncRNAs in both processes, we chose to further study the lncRNA *LOUP* (lncRNA originating from upstream regulatory element of *SPI1* [also known as PU.1]), as it emerged as a top hit in both screens. Not only does *LOUP* regulate its neighboring gene, the myeloid fate determining factor *SPI1*, thereby affecting monocyte to macrophage differentiation, but knockdown of *LOUP* leads to a broad upregulation of NFkB-targeted genes at baseline and upon TLR4-NFkB activation. *LOUP* also harbors three small open reading frames (sORFs) capable of being translated and are responsible for *LOUP*’s ability to negatively regulate TLR4/NFkB signaling. This work emphasizes the value of high-throughput screening to rapidly identify functional lncRNAs in the innate immune system.
