## Supplementary material for "CRISPRi screens identify the lncRNA, *LOUP,* as a multifunctional locus regulating macrophage differentiation epigenetically and inflammatory signaling through a short, encoded peptide": TableS8

### Sheet: Transcript_Name_Map
Annnotation	Updated_name
ENSMUST00000131400.1	Loup
495b9fb0-22e6-4943-b3bb-385be02c62af:0-3	AFE_2_Spi1
e8d33c5e-5214-44f1-97d7-e0f29ec3dde6:0	AFE_1_Spi1
ENSMUST00000002180.7	Spi1
