## Supplementary material for "CRISPRi screens identify the lncRNA, *LOUP,* as a multifunctional locus regulating macrophage differentiation epigenetically and inflammatory signaling through a short, encoded peptide": TableS9

### Sheet: Sheet1
qPCR Primers	Source	Identifier
huLOUP_F TGAAATGCTCTGCTCTCTTCT	IDT	NA
huLOUP_R CTTGGAAGGAGACAGGAGTCTA	IDT	NA
huNEAT1_F GGAGAGGGTTGGTTAGAGAT	IDT	NA
huNEAT1_R CCTTCAACCTGCATTTCCTA	IDT	NA
huHPRT_F ATCAGACTGAAGAGCTATTGTAATGA	IDT	NA
huHPRT_R TGGCTTATATCCAACACTTCGTG	IDT	NA
huGAPDH_F	IDT	NA
huGAPDH_R	IDT	NA
huIKBKE_F	IDT	NA
huIKBKE_R	IDT	NA
huNFKBIZ_F	IDT	NA
huNFKBIZ_R	IDT	NA
muLOUP_F ACCAGGAACGAGAGCCCC	IDT
muLOUP_R GCTGGATAGTGTCTCGTGGT	IDT
muHPRT_F TGCTCGAGATGTCATGAAGG	IDT
muHPRT_R TATGTCCCCCGTTGACTGAT
sgRNAs
screen sgRNA library	This paper	NA
LOUP_sgRNA_1_F TTGGTGGCTATAATAAATCAAAGG	IDT	NA
LOUP_sgRNA_1_RC AAACCCTTTGATTTATTATAGCAC	IDT	NA
LOUP_sgRNA_2_F TTGGATAACAAACTTCCCTTGCCT	IDT	NA
LOUP_sgRNA_2_RC AAACAGGCAAGGGAAGTTTGTTAT	IDT	NA
LOUP_sgRNA_3_F TTGGCTAGGCCTGAAGAGAGATCT	IDT	NA
LOUP_sgRNA_3_RC AAACAGATCTCTCTTCAGGCCTAG	IDT	NA
sORF_sgRNA_1_F TTGGGCCCAGGCCTAGCCCTTGGA	IDT	NA
sORF_sgRNA_1_RC AAACTCCAAGGGCTAGGCCTGGGC	IDT	NA
sORF_sgRNA_2_F TTGGGAGGAGACAGGAGTCTAGGG	IDT	NA
sORF_sgRNA_2_RC AAACCCCTAGACTCCTGTCTCCTC	IDT	NA
NT_sgRNA_F	IDT	NA
NT_sgRNA_RC	IDT	NA
Constructs
sORF-GFP_1	Twist Biosciences	N/A
sORF-GFP_2	Twist Biosciences	N/A
sORF-GFP_3	Twist Biosciences	N/A
siRNA
huPU.1 siRNA	ThermoFisher	#HSS144060
Cy3 siRNA	ThermoFisher	#AM4621
Antibodies
PU.1 (9G7)	Cell Signaling	#2258
B-Actin (C4)	Santa Cruz Biotechnology	#47778
Reagents
E. coli LPS	InvivoGen	#tlrl-3pelps
Lipofectamine 3000	ThermoFisher	#L3000001
TRI Reagent	Sigma	#T9424
SYBRgreen Super Mix	Bio-Rad	#1725121
4x BlotTM LDS Sample Buffer	ThermoFisher	#B0007
10x BoltTM Sample Reducing Agent	ThermoFisher	#B0009
Bovine Serum Albumin	Gold-Bio	#A-420-50
Commercial Assays and Kits
Nanostring Codeset	Nanostring	#115000062
iScript cDNA synthesis kit	Bio-Rad	#1708840
Directzol RNA miniprep plus kit	Zymo Research	#R2052
DuoSet IL8 ELISA kit	R&D Systems	#DY208
EVE Technologies 48-plex Discovery Assay	EVE Technologies	#HD48A
PierceTM BCA Protein Assay Kit	ThermoFisher	#23225
Bolt 12% Bis-Tris Plus 1.0mmx15well	ThermoFisher	#NW00125BOX
Bio-Rad Trans-Blot Turbo RTA Transfer Kit, PVDF	Bio-Rad	#1704272
SuperSignal™ West Pico PLUS Chemiluminescent Substrate	ThermoFisher	#34577
Cell lines
THP1	ATCC	#ATCC TIB 202
THP1-NFKB-EGFP-CRISPRI	This paper
Plasmids
psPAX	Addgene	#12260
pMD2.g	Addgene	#12259
Software and Algorithms
FloJo	BD	https://www.flowjo.com/
MAGeCK Count	https://doi.org/10.1186/s13059-014-0554-4
MAUDE	https://doi.org/10.1186/s13059-020-02046-8
Bowtie2	https://doi.org/10.1038/nmeth.1923
deepTools	https://doi.org/10.1093/nar/gkw257
BBMap	https://sourceforge.net/projects/bbmap/
Chromap	https://doi.org/10.1038/s41467-021-26865-w
Cooler	https://doi.org/10.1093/bioinformatics/btz540
HiCExplorer Suite	https://doi.org/10.1093/nar/gkw257
Cutadapt	https://doi.org/10.14806/ej.17.1.200200
